# Understanding and predicting ligand efficacy in the mu-opioid receptor through quantitative dynamical analysis of complex structures

**DOI:** 10.1101/2024.01.20.576427

**Authors:** Gabriel Tiago Galdino, Olivier Mailhot, Rafael Najmanovich

**Author notes:** These authors contributed equally (Gabriel Tiago Galdino, Olivier Mailhot).

## Abstract

The *µ*-opioid receptor (MOR) is a G-protein coupled receptor involved in nociception and is the primary target of opioid drugs. Understanding the relationships between ligand structure, receptor dynamics, and efficacy in activating MOR is crucial for drug discovery and development. Here, we use coarse-grained normal mode analysis to predict ligand-induced changes in receptor dynamics with the Quantitative Dynamics Activity Relationships (QDAR) DynaSig-ML methodology, training a LASSO regression model on the entropic signatures (ES) computed from ligand-receptor complexes. We train and validate the methodology using a dataset of 179 MOR ligands with experimentally measured efficacies split into strickly chemically different cross-validation sets. By analyzing the coefficients of the ES LASSO model, we identified key residues involved in MOR activation, several of which have mutational data supporting their role in MOR activation. Additionally, we explored a contacts-only LASSO model based on ligand-protein interactions. While the model showed predictive power, it failed at predicting efficacy for ligands with low structural similarity to the training set, emphasizing the importance of receptor dynamics for predicting ligand-induced receptor activation. Moreover, the low computational cost of our approach, at 3 CPU seconds per ligand-receptor complex, opens the door to its application in large-scale virtual screening contexts. Our work contributes to a better understanding of dynamics-function relationships in the *µ*-opioid receptor and provides a framework for predicting ligand efficacy based on ligand-induced changes in receptor dynamics.
