## Supplementary material for "Understanding and predicting ligand efficacy in the mu-opioid receptor through quantitative dynamical analysis of complex structures": galdino2024_supplementary_data_1.xlsx

### Sheet: List of All Ligands
LIGANDS	Emax	Class	Cluster
CHEMBL450500	15	LEL	1
CHEMBL512394	18	LEL	1
CHEMBL190785	92	HEL	2
CHEMBL191014	110	HEL	2
CHEMBL259299	108	HEL	2
CHEMBL259658	134	HEL	2
CHEMBL260121	104	HEL	2
CHEMBL260286	94	HEL	2
CHEMBL260485	72	HEL	2
CHEMBL264967	95	HEL	2
CHEMBL265195	46	LEL	2
CHEMBL363324	130	HEL	2
CHEMBL410436	108	HEL	2
CHEMBL301160	50	HEL	3
CHEMBL565679	25	LEL	3
CHEMBL566346	110	HEL	3
CHEMBL1852385	50.8	HEL	4
CHEMBL1852393	30.63	LEL	4
CHEMBL1852458	22.62	LEL	4
CHEMBL1852555	22.62	LEL	4
CHEMBL1852558	43.32	LEL	4
CHEMBL1852602	23.23	LEL	4
CHEMBL1852672	24.86	LEL	4
CHEMBL1852788	58.2	HEL	4
CHEMBL1852814	32.78	LEL	4
CHEMBL2177697	43.13	LEL	4
CHEMBL2178338	25.32	LEL	4
CHEMBL2178340	27.64	LEL	4
CHEMBL2178341	17.78	LEL	4
CHEMBL2204031	79.1	HEL	4
CHEMBL2386896	75	HEL	4
CHEMBL2386898	43	LEL	4
CHEMBL2386899	82	HEL	4
CHEMBL2386900	60	HEL	4
CHEMBL2397015	5.79	LEL	4
CHEMBL2397016	2.84	LEL	4
CHEMBL2397018	15.76	LEL	4
CHEMBL2397019	16.52	LEL	4
CHEMBL2397020	0.9	LEL	4
CHEMBL2397021	5.09	LEL	4
CHEMBL2397022	7.74	LEL	4
CHEMBL242226	38	LEL	4
CHEMBL267495	70.4	HEL	4
CHEMBL3086465	44	LEL	4
CHEMBL3262093	18	LEL	4
CHEMBL3262361	56	HEL	4
CHEMBL3339378	100.7	HEL	4
CHEMBL3339379	44.9	LEL	4
CHEMBL3409100	73	HEL	4
CHEMBL3409102	79	HEL	4
CHEMBL3409109	77	HEL	4
CHEMBL3409110	52	HEL	4
CHEMBL3409111	84	HEL	4
CHEMBL3409118	103	HEL	4
CHEMBL3409119	109	HEL	4
CHEMBL3409120	107	HEL	4
CHEMBL3787016	23.5	LEL	4
CHEMBL3787663	31.2	LEL	4
CHEMBL388873	117	HEL	4
CHEMBL397276	14	LEL	4
CHEMBL4065490	105	HEL	4
CHEMBL4074110	104	HEL	4
CHEMBL4083911	39	LEL	4
CHEMBL4103328	103	HEL	4
CHEMBL4638667	58	HEL	4
CHEMBL4644731	44	LEL	4
CHEMBL4646678	70	HEL	4
CHEMBL566557	36	LEL	4
CHEMBL566749	97	HEL	4
CHEMBL567213	100	HEL	4
CHEMBL568076	84	HEL	4
CHEMBL571843	35	LEL	4
CHEMBL582929	45	LEL	4
CHEMBL585721	101	HEL	4
CHEMBL607351	101	HEL	4
CHEMBL607405	96.4	HEL	4
CHEMBL70	85	HEL	4
CHEMBL963	91.5	HEL	4
CHEMBL146054	96	HEL	5
CHEMBL1612697	80	HEL	5
CHEMBL1650841	2	LEL	5
CHEMBL1650842	12	LEL	5
CHEMBL1650843	30	LEL	5
CHEMBL1650844	14	LEL	5
CHEMBL1650847	13	LEL	5
CHEMBL1650848	15	LEL	5
CHEMBL1650849	6	LEL	5
CHEMBL1650851	13	LEL	5
CHEMBL181545	10	LEL	5
CHEMBL182967	10	LEL	5
CHEMBL184127	14	LEL	5
CHEMBL184234	14	LEL	5
CHEMBL184260	26	LEL	5
CHEMBL184328	5	LEL	5
CHEMBL184381	59	HEL	5
CHEMBL184451	5	LEL	5
CHEMBL184646	10	LEL	5
CHEMBL184698	10	LEL	5
CHEMBL184865	66	HEL	5
CHEMBL185415	19	LEL	5
CHEMBL186773	14	LEL	5
CHEMBL186822	14	LEL	5
CHEMBL300616	78	HEL	5
CHEMBL362160	81	HEL	5
CHEMBL364398	10	LEL	5
CHEMBL364844	10	LEL	5
CHEMBL4202891	33	LEL	5
CHEMBL4202958	89	HEL	5
CHEMBL4203403	91	HEL	5
CHEMBL4203421	89	HEL	5
CHEMBL4203641	99	HEL	5
CHEMBL4203746	21	LEL	5
CHEMBL4204767	88	HEL	5
CHEMBL4205200	87	HEL	5
CHEMBL4205780	57	HEL	5
CHEMBL4205961	93	HEL	5
CHEMBL4206287	89	HEL	5
CHEMBL4207047	99	HEL	5
CHEMBL4207227	83	HEL	5
CHEMBL4207776	7.7	LEL	5
CHEMBL4208624	24	LEL	5
CHEMBL4208784	97	HEL	5
CHEMBL4209504	103	HEL	5
CHEMBL4209633	91	HEL	5
CHEMBL4210060	74	HEL	5
CHEMBL4210229	92	HEL	5
CHEMBL4210647	95	HEL	5
CHEMBL4211156	64	HEL	5
CHEMBL4211411	93	HEL	5
CHEMBL4211596	96	HEL	5
CHEMBL4211924	98	HEL	5
CHEMBL4211973	93	HEL	5
CHEMBL4212107	77	HEL	5
CHEMBL4212298	58	HEL	5
CHEMBL4212370	96	HEL	5
CHEMBL4212478	90	HEL	5
CHEMBL4212726	68	HEL	5
CHEMBL4212828	66	HEL	5
CHEMBL4213520	75	HEL	5
CHEMBL4214930	27	LEL	5
CHEMBL4214973	99	HEL	5
CHEMBL4215093	48	LEL	5
CHEMBL4215165	71	HEL	5
CHEMBL4215250	76	HEL	5
CHEMBL4215488	17	LEL	5
CHEMBL4215601	94	HEL	5
CHEMBL4215851	99	HEL	5
CHEMBL4216374	96	HEL	5
CHEMBL4216570	93	HEL	5
CHEMBL4216907	90	HEL	5
CHEMBL4216968	93	HEL	5
CHEMBL4217435	83	HEL	5
CHEMBL4217675	86	HEL	5
CHEMBL4218547	97	HEL	5
CHEMBL4219000	88	HEL	5
CHEMBL480425	25	LEL	5
CHEMBL480426	18	LEL	5
CHEMBL481366	53	HEL	5
CHEMBL481367	31	LEL	5
CHEMBL481512	30	LEL	5
CHEMBL481547	21	LEL	5
CHEMBL481548	30	LEL	5
CHEMBL481707	50	HEL	5
CHEMBL501331	16	LEL	5
CHEMBL519100	15	LEL	5
CHEMBL519925	11	LEL	5
CHEMBL607	28	LEL	6
CHEMBL459573	10	LEL	7
CHEMBL459783	10	LEL	7
CHEMBL459784	0	LEL	7
CHEMBL460623	5	LEL	7
CHEMBL460631	0	LEL	7
CHEMBL460832	60	HEL	7
CHEMBL459387	0	LEL	8
CHEMBL461257	0	LEL	8
CHEMBL461258	0	LEL	8
CHEMBL441765	35	LEL	9
CHEMBL38874	98.3333	HEL	10
CHEMBL3338874	89.2	HEL	11

### Sheet: Mutational data and Coeffitient
	MOR
Mutation	Effect	Reference	Coefficient - ES model	STD	Coefficient - Contacts model	STD	Residue Number	Sequence- MOR
			0	0	0	0	54	G
			0	0	0.00698677	0	55	S
			0	0	0.705468	0.133157	56	H
			0	0	0	0	57	S
			0	0	0	0	58	L
			0	0	0	0	59	C
			0.128427	0.184705	0	0	60	P
			0.210875	0.144976	0	0	61	Q
			0	0	0	0	62	T
G63V	inhibition of cAMP-stimulatedCRE transcription	http://dx.doi.org/10.1111/bph.2015.172.issue-2	0	0	0	0	63	G
			0	0	0	0	64	H
			0	0	0	0	65	P
S66F	Decreased potency of DAMGO andendormorphin 1 at F66 for inhibitionof cAMP-stimulated CRE transcription.	http://dx.doi.org/10.1111/bph.2015.172.issue-2; Fortin, J.P. et al. The mu-opioid receptor variant N190K is unresponsive to peptide agonists yet can be rescued by small-molecule drugs. Mol Pharmacol 78, 837-45 (2010).	0	0	0	0	66	S
			0	0	0	0	67	M
			0	0	0	0	68	V
			0	0	0	0	69	T
			0	0	0	0	70	A
			0	0	0	0	71	I
			0.0140762	0.0303375	0	0	72	T
			0	0	0	0	73	I
			0	0	0	0	74	M
			0	0	0	0	75	A
			0.361823	0.102694	0	0	76	L
			0	0	0	0	77	Y
			0	0	0	0	78	S
			0	0	0	0	79	I
			0	0	0	0	80	V
			0	0	0	0	81	C
			0	0	0	0	82	V
			0	0	0	0	83	V
			0	0	0	0	84	G
L85I - rs76773039	Increased morphine stimulatedendocytosis in I83-HEK293 cells.Decreased agonist efficacy ininhibition of AC and ERKphosphorylation.Increased morphine stimulatedendocytosis in I85-HEK293 cells. Increased AC super activation in I85HEK-293 cells. No change in agonistpotency.; The rs76773039 A allele is associated with increased internalization of the mu opioid receptor following stimulation with morp…	http://dx.doi.org/10.1111/bph.2015.172.issue-2; Ravindranathan, A., Joslyn, G., Robertson, M., Schuckit, M.A., Whistler, J.L. & White, R.L. Functional characterization of human variants of the mu-opioid receptor gene. Proc Natl Acad Sci U S A 106, 10811-6 (2009).	-0.44774	0.301184	0	0	85	L
			0	0	0	0	86	F
			0	0	0	0	87	G
			0	0	0	0	88	N
			0	0	0	0	89	F
			0	0	0	0	90	L
			0	0	0	0	91	V
			0	0	0	0	92	M
			0	0	0	0	93	Y
			0	0	0	0	94	V
			0	0	0	0	95	I
			0	0	0	0	96	V
			0	0	0	0	97	R
			0	0	0	0	98	Y
			0	0	0	0	99	T
			0	0	0	0	100	K
			0	0	0	0	101	M
			0	0	0	0	102	K
			0	0	0	0	103	T
			0	0	0	0	104	A
			0	0	0	0	105	T
			0	0	0	0	106	N
			0	0	0	0	107	I
			0	0	0	0	108	Y
			0	0	0	0	109	I
			0	0	0	0	110	F
			0	0	0	0	111	N
			0	0	0	0	112	L
			0	0	0	0	113	A
			0	0	0	0	114	L
			0	0	0	0	115	A
			0	0	0	0	116	D
			0	0	0	0	117	A
			0	0	0	0	118	L
			0	0	-0.433795	0.106165	119	A
T120M - rs201310502	Tramadol_response (ClinVar)		-0.353419	0.269865	0	0	120	T
			0	0	0	0	121	S
			0	0	0	0	122	T
			0	0	0	0	123	L
			0	0	0	0	124	P
			0	0	0	0	125	F
			0	0	0	0	126	Q
			0	0	0	0	127	S
			0	0	0	0	128	V
			-0.026259	0.03703	-0.635264	0.1	129	N
			0	0	0	0	130	Y
			0	0	0.00242637	0	131	L
			0	0	0	0	132	M
			0	0	0	0	133	G
			0	0	0	0	134	T
			-1	0.0838894	0	0	135	W
			0	0	0	0	136	P
			0	0	0	0	137	F
			0	0	0	0	138	G
			0	0	0	0	139	N
			0.0901203	0.137632	0	0	140	I
			0	0	0	0	141	L
			0	0	0.0596562	0	142	C
			0	0	0	0	143	K
			0	0	0	0	144	I
			0	0	-0.227239	0.1	145	V
			0	0	0	0	146	I
S147C - rs17174794	decreased agonist potency for inhibitionof cAMP-stimulated CRE transcription; Increased agonist potency forintracellular Ca release at C147 onMOR1A backbone.; Tramadol_response (ClinVar); affect risk for addiction to heroin and cocaine; MOR1A splice variant - the rs17174794 G allele is associated with increased clinical effect of morphine at the mu opioid receptor compared to the WT allele	http://dx.doi.org/10.1111/bph.2015.172.issue-2; National Center for Biotechnology Information. ClinVar; [VCV000828462.2], https://www.ncbi.nlm.nih.gov/clinvar/variation/VCV000828462.2 (accessed Dec. 14, 2022).; https://www.sciencedirect.com/science/article/abs/pii/S0304394013001389; Ravindranathan, A., Joslyn, G., Robertson, M., Schuckit, M.A., Whistler, J.L. & White, R.L. Functional characteriza…	0	0	0	0	147	S
			0	0	0	0	148	I
			0.0957743	0.118198	0	0	149	D
			0	0	0.130087	0.1	150	Y
			0	0	0	0	151	Y
N152D - rs17174801	Decrease in morphine affinity for D152in COS cells; many effects on drug addiction and increased Emax.	http://dx.doi.org/10.1111/bph.2015.172.issue-2; https://www.ncbi.nlm.nih.gov/snp/rs17174801#publications; Befort, K., Filliol, D., Decaillot, F.M., Gaveriaux-Ruff, C., Hoehe, M.R. & Kieffer, B.L. A single nucleotide polymorphic mutation in the human mu-opioid receptor severely impairs receptor signaling. J Biol Chem 276, 3130-7 (2001).	0	0	0	0	152	N
			0	0	-0.335058	0.1	153	M
			0	0	0	0	154	F
			0	0	0	0	155	T
			0	0	0	0	156	S
			0	0	0	0	157	I
			0	0	0	0	158	F
			0	0	0	0	159	T
			0	0	0	0	160	L
			0	0	0	0	161	C
			0	0	0	0	162	T
			0	0	0	0	163	M
			0	0	0	0	164	S
			0	0	0	0	165	V
			0	0	0	0	166	D
			0	0	0	0	167	R
			0	0	0	0	168	Y
			0	0	0	0	169	I
			0	0	0	0	170	A
			0	0	0	0	171	V
			0	0	0	0	172	C
			0	0	0	0	173	H
			0	0	0	0	174	P
			0	0	0	0	175	V
			0	0	0	0	176	K
			0	0	0	0	177	A
			0	0	0	0	178	L
			0	0	0	0	179	D
			0	0	0	0	180	F
R181C - rs79910351	EK-293 cells expressing C179 failed tosignal via DAMGO or morphine.; The rs79910351 T allele is associated with an absence of mu opioid receptor internalization following stimulation with morphine or DAMGO; Patients with the rs79910351 CT genotype do not have an analgesic response to opioids (remifentanil, fentanyl, morphine, oxycodone, hydromorphone, methadone); The rs79910351 TT genotype is ass…	http://dx.doi.org/10.1111/bph.2015.172.issue-2; Ravindranathan, A., Joslyn, G., Robertson, M., Schuckit, M.A., Whistler, J.L. & White, R.L.; Skorpen, F. et al. The rare Arg181Cys mutation in the mu opioid receptor can abolish opioid responses. Acta Anaesthesiol Scand 60, 1084-91 (2016). Functional characterization of human variants of the mu-opioid receptor gene. Proc Natl Acad Sci U S A 106, 108…	0	0	0	0	181	R
			0	0	0	0	182	T
			0	0	0	0	183	P
			0	0	0	0	184	R
			0	0	0	0	185	N
			0	0	0	0	186	A
			0	0	0	0	187	K
			0	0	0	0	188	I
			0	0	0	0	189	V
N190K - rs34074916	decreased K188 expression in HEK-293cells. Treatment with naloxone andnaltrexone both increased K188 expression and inhibition ofcAMP-stimulated CRE transcription.; The rs34074916 A allele is associated with absence of DAMGO binding to the mu opioid receptor; Treatment of mu opioid receptors with the rs34074916 A allele with naltrexone, naloxone or buprenorphine is associated with an increase in …	http://dx.doi.org/10.1111/bph.2015.172.issue-2; Fortin, J.P. et al. The mu-opioid receptor variant N190K is unresponsive to peptide agonists yet can be rescued by small-molecule drugs. Mol Pharmacol 78, 837-45 (2010)	0	0	0	0	190	N
			0	0	0	0	191	V
C192F - rs62638690	Diminishes Gi binding; Tramadol_response (ClinVar); affect risk for addiction to heroin and cocaine; MOR1A splice variant - the rs76546679 A and rs62638690 T alleles are independently associated with reduced morphine potency at the mu opioid receptor	https://www.pnas.org/doi/epdf/10.1073/pnas.0904509106; National Center for Biotechnology Information. ClinVar; [VCV000828413.2], https://www.ncbi.nlm.nih.gov/clinvar/variation/VCV000828413.2 (accessed Dec. 14, 2022).; https://www.sciencedirect.com/science/article/abs/pii/S0304394013001389; Ravindranathan, A., Joslyn, G., Robertson, M., Schuckit, M.A., Whistler, J.L. & White, R.L. Functional chara…	0	0	0	0	192	C
N193F	decreased agonist potency at F192 forintracellular calcium release inHEK-293 cells expressing F192 onMOR1A backbone.	http://dx.doi.org/10.1111/bph.2015.172.issue-2	0	0	0	0	193	N
			0	0	0	0	194	W
			0	0	0	0	195	I
			0	0	0	0	196	L
			0.077518	0.111791	0	0	197	S
			0	0	0	0	198	S
			0	0	0	0	199	A
			0	0	0	0	200	I
			0	0	0	0	201	G
			0	0	0	0	202	L
			0	0	0	0	203	P
			0.317142	0.279279	0	0	204	V
M205T - rs79220505			0.395333	0.255451	0	0	205	M
			0	0	0	0	206	F
			0	0	0	0	207	M
			0	0	0	0	208	A
			0	0	0	0	209	T
			0	0	0	0	210	T
			0	0	0	0	211	K
			0	0	0	0	212	Y
			0.0116958	0.0261527	0.112628	0	213	R
			0.00592918	0.00848952	0	0	214	Q
			0	0	0	0	215	G
			0.0463068	0.103545	0	0	216	S
			0.0182404	0.0407867	0	0	217	I
			0	0	0.0785366	0	218	D
			0	0	0	0	219	C
			0	0	-0.0793491	0	220	T
			0	0	-0.0797348	0	221	L
			0	0	-0.203259	0.1	222	T
			-0.0233847	0.0522898	0	0	223	F
			0	0	0	0	224	S
			0	0	0	0	225	H
			0	0	0	0	226	P
			0	0	0	0	227	T
			0	0	0	0	228	W
			0	0	0	0	229	Y
			0	0	0	0	230	W
			0	0	0	0	231	E
			0	0	0	0	232	N
			0	0	0	0	233	L
			0	0	0	0	234	L
			0	0	0	0	235	K
			0.313817	0.15331	0	0	236	I
			0	0	0	0	237	C
			0	0	-0.230927	0.1	238	V
			0	0	0	0	239	F
			0	0	0	0	240	I
			0	0	0	0	241	F
			0	0	0	0	242	A
			0	0	0	0	243	F
			0	0	0	0	244	I
			0	0	0	0	245	M
			0.451731	0.20567	0	0	246	P
V247M - rs769540300	Tramadol_response (ClinVar)	National Center for Biotechnology Information. ClinVar; [VCV000828403.2], https://www.ncbi.nlm.nih.gov/clinvar/variation/VCV000828403.2 (accessed Dec. 14, 2022).	0	0	0	0	247	V
			0	0	0	0	248	L
			0	0	0	0	249	I
			0	0	0	0	250	I
			0	0	0	0	251	T
V252M - rs200245799	Tramadol_response (ClinVar)	National Center for Biotechnology Information. ClinVar; [VCV000828401.2], https://www.ncbi.nlm.nih.gov/clinvar/variation/VCV000828401.2 (accessed Dec. 14, 2022).	0	0	0	0	252	V
			0	0	0	0	253	C
			0	0	0	0	254	Y
			0	0	0	0	255	G
			0	0	0	0	256	L
			0	0	0	0	257	M
			0	0	0	0	258	I
			0	0	0	0	259	L
R260H - rs1799974	Decreased basal GTPγS activity at H260in HEK293 cells. Slight decrease inmorphine stimulated GTPγS at H258,and slight decrease in affinity of H258for CaM. Decreased agonist potency for inhibitionof cAMP-stimulated CRE transcription. Decreased basal GTPγS activity at H265in HEK293 cells. Slight decrease inmaximal morphine stimulated GTPγSat H265. Decreased affinity of H265for CaM binding, and decr…	http://dx.doi.org/10.1111/bph.2015.172.issue-2; Fortin, J.P. et al. The mu-opioid receptor variant N190K is unresponsive to peptide agonists yet can be rescued by small-molecule drugs. Mol Pharmacol 78, 837-45 (2010); https://www.ncbi.nlm.nih.gov/snp/rs1799974#publications; Wang, D., Quillan, J.M., Winans, K., Lucas, J.L. & Sadee, W. Single nucleotide polymorphisms in the human mu opioid receptor…	0	0	0	0	260	R
L261A	the Emax of adenylyl cyclase almost 2-fold decreased	https://www.sciencedirect.com/science/article/pii/S0014579397011241	0	0	0	0	261	L
			0	0	0	0	262	K
			0	0	0	0	263	S
			0	0	0	0	264	V
R265H (human) - rs376950705; R265G (human) - rs17174822	The rs17174822 T and rs376950705 A alleles are independently associated with decreased mu opioid receptor signaling; The rs376950705 A and rs200811844 C alleles are independently associated with decreased desensitization of the mu opioid receptor following morphine pretreatment compared to the WT receptor; The rs1799974 A, rs376950705 A and rs200811844 C allele are independently associated with d…	Befort, K., Filliol, D., Decaillot, F.M., Gaveriaux-Ruff, C., Hoehe, M.R. & Kieffer, B.L. A single nucleotide polymorphic mutation in the human mu-opioid receptor severely impairs receptor signaling. J Biol Chem 276, 3130-7 (2001).; Fortin, J.P. et al. The mu-opioid receptor variant N190K is unresponsive to peptide agonists yet can be rescued by small-molecule drugs. Mol Pharmacol 78, 837-45 (201…	0	0	0	0	265	R
			0	0	0	0	266	M
			0	0	0	0	267	L
S268P - rs200811844	No of agonist-stimulated GTPγS bindingin COS cells. Decreased agonistpotency and efficacy at P266 forinhibition of cAMP accumulation. Decreased potency of DAMGO andendomorphin-1 for inhibition ofcAMP-stimulated CRE transcription. Decreased GTPγS binding, slowerdesensitization and decreased ACinhibition in response to DAMGO. Decreased morphine potency at P266for inhibition of cAMP accumulation.; T…	http://dx.doi.org/10.1111/bph.2015.172.issue-2; Befort, K., Filliol, D., Decaillot, F.M., Gaveriaux-Ruff, C., Hoehe, M.R. & Kieffer, B.L. A single nucleotide polymorphic mutation in the human mu-opioid receptor severely impairs receptor signaling. J Biol Chem 276, 3130-7 (2001).; Wang, D., Quillan, J.M., Winans, K., Lucas, J.L. & Sadee, W. Single nucleotide polymorphisms in the human mu opioid re…	0	0	0	0	268	S
			0	0	0	0	269	G
			0	0	0	0	270	S
			0	0	0	0	271	K
			0	0	0	0	272	E
			0	0	0	0	273	K
D274N	creased agonist potency for inhibitionof cAMP-stimulated CRE transcription.	http://dx.doi.org/10.1111/bph.2015.172.issue-2	0	0	0	0	274	D
			0	0	0	0	275	R
			0	0	0	0	276	N
			0	0	0	0	277	L
			0	0	0	0	278	R
			0	0	0	0	279	R
			0	0	0	0	280	I
			0	0	0	0	281	T
			0	0	0	0	282	R
			0	0	0	0	283	M
			0	0	0	0	284	V
			0	0	0	0	285	L
			0	0	0	0	286	V
			0	0	0	0	287	V
			0	0	0	0	288	V
			0	0	0	0	289	A
			0	0	0	0	290	V
			0	0	0	0	291	F
			0	0	0	0	292	I
			0	0	0	0	293	V
			0	0	0	0	294	C
			0	0	0	0	295	W
			0	0	0	0	296	T
			0	0	0	0	297	P
			0	0	0	0	298	I
			0	0	0	0	299	H
			0	0	0	0	300	I
			0	0	0	0	301	Y
			0	0	0	0	302	V
			0	0	0	0	303	I
			0	0	0	0	304	I
			-0.803488	0.0450831	-1	0.0310475	305	K
			0	0	0	0	306	A
			0	0	0	0	307	L
			0	0	0.0172729	0	308	I
			0	0	0	0	309	T
			0	0	0	0	310	I
			0	0	0	0	311	P
			0	0	0	0	312	E
			0	0	0	0	313	T
			0	0	0.0608707	0	314	T
			0	0	0	0	315	F
			0.516235	0.163688	0	0	316	Q
			0	0	0	0	317	T
			0	0	0.0119659	0	318	V
			0.643254	0.347146	0	0	319	S
W320A	Effects on function and ligand bias	0.1016/j.neuropharm.2017.03.007	0.555934	0.401657	0.3799	0.117217	320	W
			0	0	0	0	321	H
			0	0	0	0	322	F
			0	0	0.0151269	0	323	C
			0	0	0.859427	0.0338519	324	I
			0.0461718	0.0425406	0	0	325	A
			0	0	0	0	326	L
			0	0	-0.0830399	0.119885	327	G
			0	0	0	0	328	Y
			0	0	0	0	329	T
			0	0	0	0	330	N
			0.0419422	0.0548983	0	0	331	S
			0	0	0	0	332	C
			0	0	0	0	333	L
			0	0	0	0	334	N
			0	0	0	0	335	P
			0	0	0	0	336	V
			0	0	0	0	337	L
			0	0	0	0	338	Y
			0	0	0	0	339	A
			0	0	0	0	340	F
			0	0	0	0	341	L
			0	0	0	0	342	D
			0	0	0	0	343	E
			0	0	0	0	344	N
			0	0	0	0	345	F
			0	0	0	0	346	K
			0	0	0	0	347	R
			0	0	0	0	348	C
			0	0	0	0	349	F
